# Prevalence of Class 1 integron in disease-causing carbapenem-resistant *Escherichia coli* in a tertiary hospital in Kathmandu, Nepal

**DOI:** 10.1101/2024.02.28.582515

**Authors:** Suchitra Thapa, Basudha Shrestha, Manisha Shrestha, Yojana Pokhrel, Reshma Tuladhar, Elita Jauneikaite, Dev Raj Joshi

## Abstract

**Background:** High prevalence of carbapenem resistance genes have been abundantly reported within clinical *E. coli* in Nepal but their co-prevalence with class-1 integron is poorly documented. These Class I Integrons play pivotal role in evolution and spread of antimicrobial resistance (AMR). Therefore, it is necessary to highlight their epidemiological significance, so this study determined the prevalence of Class 1 integrons within Carbapenem resistance *Escherichia coli* (CREc) population.

**Methods:** Fifty-two clinical *E. coli* with confirmed resistance to Meropenem were collected between January 2020–April 2022 in Kathmandu Model Hospital, and undergone antimicrobial susceptibility testing for 11 antimicrobial classes. Carbapenemase production was confirmed by eCIM and mCIM methods. Presence of Class I integron and carbapenemase genes, *bla*_NDM-1_, *bla*_KPC_, *bla*_IMP_, *bla*_VIM_, *bla*_OXA-23_, *bla*_OXA-48_, was confirmed by PCR method.

**Results:** The result revealed 92.3% (n=48/52) of the isolates harbored *intI1* gene. Among integron-positive population, 97.9% (n=47/48) were carbapenemase producers which were further identified as metallo β-lactamase (MBL) producers (82.9%, n=39/47) and serine β-lactamase (SBL) producer (17%, n=8/47). Carbapenemase gene *bla*_NDM-1_ (79.2%, n=38/48) was highly prevalent within integron-positive isolates, followed by *bla*_OXA-23_ (62.5%, n=30/48) and *bla*_OXA-48_ (54.2%, n=26/48). All integron-positive CREc isolates were resistant to minimum 16 antibiotics tested, but were susceptible to Colistin, Polymixin B, and Tigecycline.

**Conclusion:** In conclusion, Class 1 integrons were highly prevalent within clinical CREc in Nepal, and their co-prevalence with other CRE gene is concerning due to possibility of wider spread. Therefore, an in-depth genomic analysis of Class 1 integrons is needed to understand the integron mediated AMR in high risk clones like CREc and inform intervention measures to stop spread of such pathogens.
