## Supplementary tables for "Prevalence of Class 1 integron in disease-causing carbapenem-resistant *Escherichia coli* in a tertiary hospital in Kathmandu, Nepal"

### Sheet: Table S1
Supplementary table S1 : Details of the reagents used in Polymerase Chain Reaction method
Reagents used	Description	Working Concentration
Master mix	5X FIREPol® Master Mix Ready to Load, SOLIS BIODYNE	2X
Primers	25nmol, macrogen	10µM
Nuclease free water	Alfa Aesar RNAse, DNAse-free Liquid H2O	-
DNA ladder	100pb DNA Ladder Ready to Load, SOLIS BIODYNE	0.1 µg/ µl
TAE	50X TAE Electrophoresis Buffer, Thermo SCIENTIFIC	1X
EtBr	10mg/ml, H5041, Promega	0.5 µg/ ml
PCR mixture preparation	Master mix: Forward primer: Reverse primer: Nuclease free water: Template DNA	12.5 µl: 0.75 µl: 0.75 µl: 8 µl: 3 µl

### Sheet: Table S2
Supplementary table S2 : Detail of primers used for PCR method
β-lactamase type	Amber Class	Target Genes	Primer Sequence (5'-3')	Size (bp)	Reference
-	-	intI1	F: 5'-GCATCCTCGGTTTTCTGG-3' (18 mer)	457	20
			R: 5'-GGTGTGGCGGGCTTCGTG-5' (18 mer)
Metalo	Amber class B	blaNDM-1	F: 5'-GGTTTGGCGATCTGGTTTTC-3' (20 mer)	624	21
			R: 5'-CGGAATGGCTCATCACGATC-3' (20 mer)
Metalo	Amber class B	blaVIM	F: 5'-GGTGTTTGGTCGCATATCGCAA-3' (22 mer)	502	21
			R; 5'-ATTCAGCCAGATCGGCATCGGC-3' (22 mer)
Metalo	Amber class B	blaIMP	F: 5'-TCGTTTGAAGAAGTTAACG-3' (19 mer)	568	21
			R: 5'-ATGTAAGTTTCAAGAGTGATGC-3' (22 mer)
Serine	Amber class A	blaKPC	F: 5'-CATTCAAGGGCTTTCTTGCTGC-3' (22 mer)	498	21
			R: 5'-ACGACGGCATAGGTCATTTGC-3' (22 mer)
Serine	Amber class D	blaOXA-23	F: 5'-ACACAATACATATCAACTTCG-3' (22 mer)	813	22
			F: 5'-AGTGTGTTTAGAATGGTGATC-3' (21 mer)
Serine	Amber class D	blaOXA-48	F: 5'-GCTTGATCGCCCTCGATT-3' (18 mer)	238	21
			F: 5'-GATTTGCTCCGTGGCCGAAA-3' (20 mer)

### Sheet: Table S3
Supplementary table S3 : Demographic detail of the clinical sample (N =52)
Category		Age Group				Gender		Sample Type							Department				Total Category
		16-30	31-45	46-60	above 60	Female	Male	Fluid	Pus	Sputum	Tissue	Tracheal aspirate	Urine	Wound swab	Out-patients	Ward	Emergency	Referral Hospital	Count (%)
Age Group	16-30					4	4								2	1	1	4	8 (15.4%)
	31-45					11	4								5	4	-	6	15 (28.8%)
	46-60					4	5								3	3	1	2	9 (17.3%)
	above 60					6	14								6	7	3	4	20 (38.5%)
Gender	Female							1	6	-	-	-	15	3					25 (48.1%)
	Male							-	6	1	1	3	13	3					27 (51.9%)
Sample Type	Fluid	-	-	1	-										-	1	-	-	1 (1.9%)
	Pus	4	3	1	4										1	2	-	9	12 (23.1%)
	Sputum	-	-	-	1										-	1	-	-	1 (1.9%)
	Tissue	-	1	-	-										-	-	-	1	1 (1.9%)
	Tracheal aspirate	-	1	2	-										-	-	1	2	3 (5.8%)
	Urine	2	9	5	12										15	9	3	1	28 (53.8%)
	Wound swab	2	1	-	3										-	2	1	3	6 (11.5%)
Department	Out-patients					8	8												16 (30.8%)
	Ward					9	6												15 (28.8%)
	Emergency					-	5												5 (9.6%)
	Referral Hospital					8	8												16 (30.8%)

### Sheet: Table S4
Supplementary table S4 : Demographic detail of the clinical sample within integron-positive population (n=48)
Category	Category Division	Int1 gene	CRE	Enzyme CPE		Metalo β-lactamase			Serine β-lactamase			blaNDM-1		blaVIM		blaOXA-23		blaOXA-48
		Positive (n=48)	Positive (n=48)	Positive (n=47)	Negative(n=1)	Positive (n=39)	Negative (n=8)	NA (n=1)	Positive (n=8)	Negative (n= 39)	NA (n=1)	Positive (n=38)	Negative (n=10)	Positive (n=3)	Negative (n=45)	Positive (n=30)	Negative (n=18)	Positive (n=26)	Negative (n=22)
Age Group	16-30	8	8	8	0	6	2	0	2	6	0	7	1	0	8	5	3	6	2
	31-45	14	14	14	0	12	2	0	2	12	0	11	3	2	12	7	7	6	8
	46-60	7	7	7	0	3	4	0	4	3	0	4	3	0	7	5	2	5	2
	above 60	19	19	18	1	18	0	1	0	18	1	16	3	1	18	13	6	9	10
Gender	Female	24	24	24	0	21	3	0	3	21	0	21	3	2	22	14	10	11	13
	Male	24	24	23	1	18	5	1	5	18	1	17	7	1	23	16	8	15	9
Sample Type	Fluid	1	1	1	0	0	1	0	1	0	0	0	1	0	1	1	0	1	0
	Pus	10	10	10	0	7	3	0	3	7	0	7	3	0	10	5	5	6	4
	Sputum	1	1	1	0	1	0	0	0	1	0	1	0	0	1	0	1	1	0
	Tissue	1	1	1	0	1	0	0	0	1	0	1	0	0	1	1	0	1	0
	Tracheal aspirate	2	2	2	0	1	1	0	1	1	0	1	1	0	2	1	1	1	1
	Urine	27	27	26	1	23	3	1	3	23	1	23	4	3	24	18	9	14	13
	Wound swab	6	6	6	0	6	0	0	0	6	0	5	1	0	6	4	2	2	4
Department	OPD	16	16	16	0	13	3	0	3	13	0	14	2	2	14	11	5	8	8
	Ward	13	13	13	0	11	2	0	2	11	0	11	2	0	13	7	6	7	6
	Emergency	4	4	3	1	3	0	1	0	3	1	2	2	1	3	4	0	2	2
	Referral	15	15	15	0	12	3	0	3	12	0	11	4	0	15	8	7	9	6

### Sheet: Table S5
Supplementary table S5 : Demographic detail of the clinical sample within integron-negative population (n=4)
Category	Category division	Int1 gene	CRE	Enzyme CPE	Metalo β-lactamase		Serine β-lactamase		blaNDM-1		blaVIM	blaOXA-23	blaOXA-48
		Negative (n=4)	Positive (n=4)	Positive (n=4)	Positive (n=2)	Negative (n=2)	Positive (n=2)	Negative (n=2)	Positive (n=1)	Negative (n=3)	Negative (n=4)	Positive (n=4)	Positive (n=2)	Negative (n=2)
Age Group	16-30	0	0	0	0	0	0	0	0	0	0	0	0	0
	31-45	1	1	1	1	0	0	1	0	1	1	1	1	0
	46-60	2	2	2	1	1	1	1	1	1	2	2	0	2
	above 60	1	1	1	0	1	1	0	0	1	1	1	1	0
Gender	Female	1	1	1	0	1	1	0	0	1	1	1	1	0
	Male	3	3	3	2	1	1	2	1	2	3	3	1	2
Sample Type	Fluid	0	0	0	0	0	0	0	0	0	0	0	0	0
	Pus	2	2	2	1	1	1	1	0	2	2	2	2	0
	Sputum	0	0	0	0	0	0	0	0	0	0	0	0	0
	Tissue	0	0	0	0	0	0	0	0	0	0	0	0	0
	Tracheal aspirate	1	1	1	1	0	0	1	1	0	1	1	0	1
	Urine	1	1	1	0	1	1	0	0	1	1	1	0	1
	Wound swab	0	0	0	0	0	0	0	0	0	0	0	0	0
Department	OPD	0	0	0	0	0	0	0	0	0	0	0	0	0
	Ward	2	2	2	0	2	2	0	0	2	2	2	1	1
	Emergency	1	1	1	1	0	0	1	1	0	1	1	0	1
	Referral	1	1	1	1	0	0	1	0	1	1	1	1	0

### Sheet: Table S6
	Supplementary table S6 : Antibiogram of E. coli towards each of the 24 antibiotics tested
Antibiotic class	Antibiotic name	Code	Resistant (%)	Resistant (%)	Total Resistant isolates (%)	p-value
			Class 1 integron present (N= 48)	Class 1 integron absent (N= 4)	Total isolates (N=52)
Aminoglycosides	Amikacin	AK	18(37.5%)	2(50%)	20 (	0.83
Aminoglycosides	Gentamycin	GEN	20(41.7%)	2(50%)	22	0.882
Carbapenems	Ertapenem	ETP	48 (100%)	4 (100%)	52 (100%)	0.206
Carbapenems	Meropenem	MRP	48 (100%)	4 (100%)	52 (100%)	0.020*
Cephalosporins	Cefepime	CPM	48 (100%)	4 (100%)	52 (100%)	0.753
Cephalosporins	Cefotaxime	CTX	48 (100%)	4 (100%)	52 (100%)	-
Cephalosporins	Cefoxitin	CX	48 (100%)	4 (100%)	52 (100%)	-
Cephalosporins	Ceftazidime	CAZ	48 (100%)	4 (100%)	52 (100%)	-
Fluroquinolones	Ciprofloxacin	CIP	48 (100%)	4 (100%)	52 (100%)	0.855
Fluroquinolones	Levofloxacin	LE	48 (100%)	4 (100%)	52 (100%)	0.96
Fluroquinolones	Ofloxacin	OF	48 (100%)	4 (100%)	52 (100%)	-
Lipopeptides	Colistin	CL	-	-	-	0.097
Lipopeptides	Polymixin B	PB	-	-	-	0.097
Nitrofurans	Nitrofurantoin	NIT	24(49%)	3(75%)	27	0.562
Penicillin with inhibitors	Piperacillin-Tazobactam	PIT	41(68.8%)	4(100%)	45	0.097
Penicillin with inhibitors	Amoxicillin-Clavunate	AMC	42(66.7%)	4(100%)	46	0.276
Penicillin with inhibitors	Cefoperazone-Sulbactam	CFS	48 (100%)	4 (100%)	52 (100%)	0.377
Penicillin with inhibitors	Ampicillin-Sulbactam	A/S	48 (100%)	4 (100%)	52 (100%)	0.96
Penicillins	Amoxicillin	AMX	48 (100%)	4 (100%)	52 (100%)	-
Penicillins	Piperacillin	PI	48 (100%)	4 (100%)	52 (100%)	-
Phenicols	Chloramphenicol	C	39(77%)	2(50%)	41(	0.182
Sulphonamides	Cotrimoxazole	COT	39(77%)	2(50%)	41	0.276
Tetracyclines	Tigecycline	TGC	-	-	-	0.182
Tetracyclines	Doxycycline	DO	37(68.8%)	1(25%)	38	0.121
Note: p-value is from Mann-Whitney U test result of the distribution of zone of inhibition diameter of antibiotic within the integron-positive and negative population. *Significant result at 0.05 level

### Sheet: Table S7
	Supplementary table S7 : Distribution of resistant profile of CREc within integron population
S.N.	Antibiotic Resistant Profile (Number of antibiotics)	Class Resistant profile (Number of class)	No of isolate	Class 1 Integron
1	PIRAMXRPITRASRCFSRAMCRCTXRCAZRCXRCPMRMRPRETPRCIPROFRLEVRDORCRCOTR (18)	Pen-Pin-Cep-Car-Flu-Tet-Phe-Sul (8)	9	Positive
2	PIRAMXRPITRASRCFSRAMCRCTXRCAZRCXRCPMRMRPRETPRGENRAKRCIPROFRLEVRDORCRCOTRNITR (21)	Pen-Pin-Cep-Car-Ami-Flu-Tet-Phe-Sul-Fur (10)	5	Positive
3	PIRAMXRPITRASRCFSRAMCRCTXRCAZRCXRCPMRMRPRETPRCIPROFRLEVRNITR (16)	Pen-Pin-Cep-Car-Flu-Fur (6)	3	2 Negative 1 positive
4	PIRAMXRPITRASRCFSRAMCRCTXRCAZRCXRCPMRMRPRETPRCIPROFRLEVRDORCOTRNITR (18)	Pen-Pin-Cep-Car-Flu-Tet-Sul-Fur (8)	3	Positive
5	PIRAMXRPITRASRCFSRAMCRCTXRCAZRCXRCPMRMRPRETPRGENRAKRCIPROFRLEVRCRCOTRNITR (20)	Pen-Pin-Cep-Car-Ami-Flu-Phe-Sul-Fur (9)	3	1 Negative 2 Positive
6	PIRAMXRPITRASRCFSRAMCRCTXRCAZRCXRCPMRMRPRETPRGENRAKRCIPROFRLEVRDORCRCOTR (20)	Pen-Pin-Cep-Car-Ami-Flu-Tet-Phe-Sul (9)	3	1 Negative 2 Positive
7	PIRAMXRPITRASRCFSRCTXRCAZRCXRCPMRMRPRETPRCIPROFRLEVRDORCR (16)	Pen-Pin-Cep-Car-Flu-Tet-Phe (7)	2	Positive
8	PIRAMXRPITRASRCFSRAMCRCTXRCAZRCXRCPMRMRPRETPRCIPROFRLEVRCRNITR (17)	Pen-Pin-Cep-Car-Flu-Phe-Fur (6)	2	Positive
9	PIRAMXRPITRASRCFSRAMCRCTXRCAZRCXRCPMRMRPRETPRCIPROFRLEVRDORCR (17)	Pen-Pin-Cep-Car-Flu-Tet-Phe (7)	2	Positive
10	PIRAMXRASRCFSRAMCRCTXRCAZRCXRCPMRMRPRETPRCIPROFRLEVRDORCRCOTR (17)	Pen-Pin-Cep-Car-Flu-Tet-Phe-Sul (8)	2	Positive
11	PIRAMXRPITRASRCFSRCTXRCAZRCXRCPMRMRPRETPRCIPROFRLEVRDORNITR (16)	Pen-Pin-Cep-Car-Flu-Tet-Fur (7)	1	Positive
12	PIRAMXRPITRASRCFSRAMCRCTXRCAZRCXRCPMRMRPRETPRCIPROFRLEVRCOTRNITR (17)	Pen-Pin-Cep-Car-Flu-Sul-Fur (7)	1	Positive
13	PIRAMXRPITRASRCFSRAMCRCTXRCAZRCXRCPMRMRPRETPRCIPROFRLEVRCRCOTR (17)	Pen-Pin-Cep-Car-Flu-Phe-Sul (7)	1	Positive
14	PIRAMXRPITRASRCFSRAMCRCTXRCAZRCXRCPMRMRPRETPRCIPROFRLEVRDORNITR (17)	Pen-Pin-Cep-Car-Flu-Tet-Fur (7)	1	Positive
15	PIRAMXRPITRASRCFSRAMCRCTXRCAZRCXRCPMRMRPRETPRGENRAKRCIPROFRLEVRCR (18)	Pen-Pin-Cep-Car-Ami-Flu-Phe (7)	1	Positive
16	PIRAMXRPITRASRCFSRAMCRCTXRCAZRCXRCPMRMRPRETPRCIPROFRLEVRCRCOTRNITR (18)	Pen-Pin-Cep-Car-Flu-Phe-Sul-Fur (8)	1	Positive
17	PIRAMXRASRCFSRAMCRCTXRCAZRCXRCPMRMRPRETPRCIPROFRLEVRDORCRCOTRNITR (18)	Pen-Pin-Cep-Car-Flu-Tet-Phe-Sul-Fur (9)	1	Positive
18	PIRAMXRASRCFSRAMCRCTXRCAZRCXRCPMRMRPRETPRGENRCIPROFRLEVRDORCRCOTR (18)	Pen-Pin-Cep-Car-Ami-Flu-Tet-Phe-Sul (9)	1	Positive
19	PIRAMXRPITRASRCFSRAMCRCTXRCAZRCXRCPMRMRPRETPRGENRAKRCIPROFRLEVRCRCOTR (19)	Pen-Pin-Cep-Car-Ami-Flu-Phe-Sul (8)	1	Positive
20	PIRAMXRPITRASRCFSRAMCRCTXRCAZRCXRCPMRMRPRETPRGENRAKRCIPROFRLEVRDORCR (19)	Pen-Pin-Cep-Car-Ami-Flu-Tet-Phe (8)	1	Positive
21	PIRAMXRPITRASRCFSRAMCRCTXRCAZRCXRCPMRMRPRETPRGENRAKRCIPROFRLEVRDORTGCRCOTR (19)	Pen-Pin-Cep-Car-Ami-Flu-Tet-Sul (8)	1	Positive
22	PIRAMXRPITRASRCFSRAMCRCTXRCAZRCXRCPMRMRPRETPRCIPROFRLEVRDORCRCOTRNITR (19)	Pen-Pin-Cep-Car-Flu-Tet-Phe-Sul-Fur (9)	1	Positive
23	PIRAMXRASRCFSRAMCRCTXRCAZRCXRCPMRMRPRETPRGENRAKRCIPROFRLEVRCRCOTRNITR (19)	Pen-Pin-Cep-Car-Ami-Flu-Phe-Sul-Fur (9)	1	Positive
24	PIRAMXRASRCFSRAMCRCTXRCAZRCXRCPMRMRPRETPRGENRCIPROFRLEVRDORCRCOTRNITR (19)	Pen-Pin-Cep-Car-Ami-Flu-Tet-Phe-Sul-Fur (10)	1	Positive
25	PIRAMXRPITRASRCFSRAMCRCTXRCAZRCXRCPMRMRPRETPRGENRAKRCIPROFRLEVRDORCOTRNITR (20)	Pen-Pin-Cep-Car-Ami-Flu-Tet-Sul-Fur (9)	1	Positive
26	PIRAMXRPITRASRCFSRAMCRCTXRCAZRCXRCPMRMRPRETPRGENRAKRCIPROFRLEVRDORCRCOTR (20)	Pen-Pin-Cep-Car-Ami-Flu-Tet-Phe-Sul (9)	1	Positive
27	PIRAMXRASRCFSRAMCRCTXRCAZRCXRCPMRMRPRETPRGENRAKRCIPROFRLEVRDORCRCOTRNITR (20)	Pen-Pin-Cep-Car-Ami-Flu-Tet-Phe-Sul-Fur (10)	1	Positive

### Sheet: Table S8
Supplementary table S8 : Distribution of Meropenem MIC and their CLSI interpretation
MIC value (mg/L)	CLSI interpretation	Number of isolate	Percentage
0.5	Susceptible	1	0.019
2	Intermediate	1	0.019
4	Resistant	2	0.038
8	Resistant	3	0.058
16	Resistant	1	0.019
32	Resistant	1	0.019
64	Resistant	7	0.135
128	Resistant	17	0.327
256	Resistant	16	0.308
512	Resistant	3	0.058

### Sheet: Table S9
Supplementary table S9 : Genotypic versus phenotypic comparison of carbapenemase production among CRE isolates (N=52)
			Phenotypic analysis
			Carbapenemase enzyme
			producer (n=51)	non-producer (n=1)
Genotypic analysis	blaNDM-1	Present	39	0
		Absent	12	1
	blaVIM	Present	3	0
		Absent	48	1
	blaOXA-23	Present	33	1
		Absent	18	0
	blaOXA-48	Present	27	1
		Absent	24	0
	blaIMP	Present	0	0
		Absent	51	1
	blaKPC	Present	0	0
		Absent	51	1
